# Mutation bias alters the distribution of fitness effects of mutations

**DOI:** 10.1101/2024.03.24.586369

**Authors:** Mrudula Sane, Shazia Parveen, Deepa Agashe

## Abstract

Mutation bias is an important factor determining the diversity of genetic variants available for selection. As adaptation proceeds and some beneficial mutations are fixed, new beneficial mutations become rare, limiting further adaptation. The depletion of beneficial mutations is especially stark within the mutational class favoured by the existing mutation bias. Recent theoretical work predicts that this problem may be alleviated by a change in the direction of mutation bias (i.e., a bias reversal). If populations sample previously underexplored types of mutations, the distribution of fitness effects (DFE) of mutations should shift towards more beneficial mutations. Here, we test this prediction using *Escherichia coli*, which has a transition mutation bias, with ∼54% single-nucleotide mutations being transitions compared to the unbiased expectation of ∼33% transitions. We generated mutant strains with a wide range of mutation biases, from 97% transitions to 98% transversions, either reinforcing or reversing the wild type transition bias. Quantifying DFEs of ∼100 single mutations obtained from mutation accumulation experiments for each strain, we find strong support for the theoretical prediction. Strains that oppose the ancestral bias (i.e., with a strong transversion bias) have DFEs with the highest proportion of beneficial mutations, whereas strains that exacerbate the ancestral transition bias have up to 10-fold fewer beneficial mutations. Such dramatic differences in the DFE should drive large variation in the rate and outcome of adaptation, suggesting an important and generalized evolutionary role for mutation bias shifts.
