## Supplementary datasheet S1 for "Mutation bias alters the distribution of fitness effects of mutations"

### Sheet: Ancestral mutations
strain	block	annotation	genomic_posn	posn_in_gene	orig_base	mut_base	freq_snp	mut_type
mutL	block 1	thiB	74893	588	G	A	100	ts
mutL	block 1	hofB	116806	294	A	G	100	ts
mutL	block 1	yadL	152168	64	A	G	100	ts
mutL	block 1	cdsA	196053	375	T	C	100	ts
mutL	block 1	proS	218511	265	A	G	100	ts
mutL	block 1	proB	260624	235	G	A	100	ts
mutL	block 1	yafY	266165	389	T	C	98.68	ts
mutL	block 1	ykgE	321973	364	C	T	100	ts
mutL	block 1	yahD	335707	426	T	C	100	ts
mutL	block 1	yahI	340305	139	T	C	98.55	ts
mutL	block 1	prpC	350649	636	C	T	100	ts
mutL	block 1	frmB	377854	515	A	G	96.3	ts
mutL	block 1	copA	510259	1121	G	A	98.25	ts
mutL	block 1	rhsD	526172	2910	A	G	62.71	ts
mutL	block 1	ybcM	571878	423	T	C	100	ts
mutL	block 1	citT	645249	1332	A	G	98.82	ts
mutL	block 1	kdpC	724551	429	G	T	100	tv
mutL	block 1	smtA	973738	200	C	T	100	ts
mutL	block 1	elfC	1000412	1195	T	C	100	ts
mutL	block 1	etk	1044027	184	C	T	100	ts
mutL	block 1	yceB	1122964	310	A	G	100	ts
mutL	block 1	rluE	1194695	257	A	G	100	ts
mutL	block 1	ispE	1262806	72	A	G	100	ts
mutL	block 1	recE	1415579	1808	A	G	100	ts
mutL	block 1	ydbH	1443914	862	A	G	100	ts
mutL	block 1	maeA	1554731	939	C	T	100	ts
mutL	block 1	ydeA	1617853	824	T	C	100	ts
mutL	block 1	ydfR	1640264	12575	T	G	100	tv
mutL	block 1	ynfC	1657137	321	T	C	100	ts
mutL	block 1	sufB	1763824	186	G	A	100	ts
mutL	block 1	rpmI	1799857	143	G	A	94.74	ts
mutL	block 1	gnd	2101199	70	T	C	100	ts
mutL	block 1	wcaJ	2121034	521	A	G	100	ts
mutL	block 1	yehI	2200575	295	T	C	100	ts
mutL	block 1	yehL	2204818	221	A	G	100	ts
mutL	block 1	pta	2415093	345	A	G	100	ts
mutL	block 1	evgS	2485362	987	A	C	100	tv
mutL	block 1	xseA	2634440	207	T	C	100	ts
mutL	block 1	hcaT	2667358	489	C	T	100	ts
mutL	block 1	lhgO	2790867	884	T	C	100	ts
mutL	block 1	alaS	2821424	588	G	C	100	tv
mutL	block 1	recX	2822506	134	C	T	100	ts
mutL	block 1	hycE	2845011	1461	G	A	100	ts
mutL	block 1	hypD	2852347	210	T	C	100	ts
mutL	block 1	truD	2870624	681	T	C	97.83	ts
mutL	block 1	cysJ	2891318	581	G	A	98.15	ts
mutL	block 1	ppdA	2963961	217	T	C	100	ts
mutL	block 1	pgk	3072360	263	G	A	100	ts
mutL	block 1	tktA	3080445	1191	G	A	100	ts
mutL	block 1	endA	3090453	105	T	C	100	ts
mutL	block 1	sslE	3118949	164	T	C	100	ts
mutL	block 1	parC	3163798	2176	T	C	100	ts
mutL	block 1	cca	3202478	586	A	G	100	ts
mutL	block 1	rlmG	3234869	1007	A	G	98.28	ts
mutL	block 1	mtr	3305245	573	T	C	100	ts
mutL	block 1	aaeX	3389296	42	G	A	100	ts
mutL	block 1	mreD	3398793	83	G	A	100	ts
mutL	block 1	rpmC	3448597	163	T	C	100	ts
mutL	block 1	gspM	3465433	350	C	T	100	ts
mutL	block 1	tsgA	3493565	996	T	C	100	ts
mutL	block 1	damX	3516557	750	A	G	100	ts
mutL	block 1	gntX	3545484	601	T	C	100	ts
mutL	block 1	nikA	3613785	117	A	C	100	tv
mutL	block 1	yhhJ	3625796	1008	G	A	100	ts
mutL	block 1	dppA	3706493	1213	C	T	90.99	ts
mutL	block 1	yhjX	3711394	614	T	C	100	ts
mutL	block 1	mdtL	3892309	693	T	C	100	ts
mutL	block 1	bglF	3905472	126	T	C	100	ts
mutL	block 1	mnmG	3925633	1	T	C	99.06	ts
mutL	block 1	corA	4001617	190	T	C	100	ts
mutL	block 1	yjgL	4475732	294	A	G	100	ts
mutL	block 1	yjgL	4476944	1506	A	G	100	ts
mutL	block 1	sgcA	4527696	285	C	T	100	ts
mutL	block 1	yjiK	4563075	529	C	T	97.92	ts
mutL	block 1	IGR	411165	NA	A	G	100	ts
mutL	block 1	IGR	1082150	NA	C	T	100	ts
mutL	block 1	IGR	1295433	NA	A	G	100	ts
mutL	block 1	IGR	1528626	NA	A	G	56.86	ts
mutL	block 1	IGR	1807695	NA	T	C	100	ts
mutL	block 1	IGR	2034563	NA	A	C	100	tv
mutL	block 1	IGR	2229287	NA	G	A	100	ts
mutL	block 1	IGR	2535806	NA	G	A	100	ts
mutL	block 1	IGR	2751790	NA	C	T	100	ts
mutL	block 1	IGR	2994195	NA	T	A	100	tv
mutL	block 1	IGR	3269956	NA	T	C	100	ts
mutL	block 1	IGR	3322024	NA	A	G	100	ts
mutL	block 1	IGR	4572559	NA	T	C	100	ts
mutL	block 1	carB	32766	1950	G	del GC	94.44	NA
mutL	block 1	ecpC	308047	1241	G	ins C	88.89	NA
mutL	block 1	ybbP	522575	2160	G	del A	81.82	NA
mutL	block 1	rlmC	899248	731	T	ins G	84.21	NA
mutL	block 1	ldcA	1242882	717	T	ins G	81.48	NA
mutL	block 1	ydiJ	1768435	2807	C	ins G	95.24	NA
mutL	block 1	hyfB	2602010	193	G	ins C	88	NA
mutL	block 1	yfhM	2651965	4640	C	del T	94.52	NA
mutL	block 1	sstT	3240977	1034	C	ins G	90	NA
mutL	block 1	gspD	3456797	421	G	ins C	90.53	NA
mutL	block 1	cadC	4361440	1045	G	del A	89.61	NA
mutL	block 1	leuP	4606207	8	A	ins G	82.46	NA
mutL	block 1	leuQ	4606322	8	A	ins G	79.1	NA
mutL	block 1	IGR	34111	NA	G	ins T	76.29	NA
mutL	block 1	IGR	632010	NA	A	ins G	82.98	NA
mutL	block 1	IGR	1097030	NA	A	ins G	58.82	NA
mutL	block 1	IGR	1097161	NA	G	del A	91.84	NA
mutL	block 1	IGR	1555700	NA	T	ins G	83.33	NA
mutL	block 1	IGR	1594248	NA	T	ins C	92.31	NA
mutL	block 1	IGR	1714317	NA	C	ins T	82.35	NA
mutL	block 1	IGR	2765787	NA	G	ins C	82.35	NA
mutL	block 1	IGR	3931176	NA	A	ins G	91.3	NA
mutL	block 1	IGR	4296380	NA	A	ins CG	98	NA
mutL	block 2	ileS	24510	2118	A	G	100	ts
mutL	block 2	thiB	74893	588	G	A	100	ts
mutL	block 2	hofB	116806	294	A	G	100	ts
mutL	block 2	yadL	152168	64	A	G	100	ts
mutL	block 2	cdsA	196053	375	T	C	100	ts
mutL	block 2	proS	218511	265	A	G	100	ts
mutL	block 2	proB	260624	235	G	A	100	ts
mutL	block 2	yafY	266165	389	T	C	100	ts
mutL	block 2	ykgE	321973	364	C	T	100	ts
mutL	block 2	yahD	335707	426	T	C	100	ts
mutL	block 2	yahI	340305	139	T	C	100	ts
mutL	block 2	prpC	350649	636	C	T	100	ts
mutL	block 2	frmB	377854	515	A	G	96.3	ts
mutL	block 2	yaiV	394934	427	C	T	100	ts
mutL	block 2	copA	510259	1121	G	A	100	ts
mutL	block 2	rhsD	526172	2910	A	G	52.44	ts
mutL	block 2	ybcM	571878	423	T	C	100	ts
mutL	block 2	citT	645249	1332	A	G	100	ts
mutL	block 2	kdpC	724551	429	G	T	100	tv
mutL	block 2	smtA	973738	200	C	T	100	ts
mutL	block 2	elfC	1000412	1195	T	C	100	ts
mutL	block 2	etk	1044027	184	C	T	100	ts
mutL	block 2	yceB	1122964	310	A	G	100	ts
mutL	block 2	rluE	1194695	257	A	G	100	ts
mutL	block 2	ispE	1262806	72	A	G	100	ts
mutL	block 2	recE	1415579	1808	A	G	100	ts
mutL	block 2	ydbH	1443914	862	A	G	100	ts
mutL	block 2	maeA	1554731	939	C	T	100	ts
mutL	block 2	ydfR	1640264	12575	T	G	100	tv
mutL	block 2	ynfC	1657137	321	T	C	100	ts
mutL	block 2	sufB	1763824	186	G	A	100	ts
mutL	block 2	rpmI	1799857	143	G	A	94.74	ts
mutL	block 2	gnd	2101199	70	T	C	100	ts
mutL	block 2	wcaJ	2121034	521	A	G	100	ts
mutL	block 2	yegQ	2167023	1354	T	C	100	ts
mutL	block 2	yehI	2200575	295	T	C	98.68	ts
mutL	block 2	yehL	2204818	221	A	G	100	ts
mutL	block 2	pta	2415093	345	A	G	100	ts
mutL	block 2	evgS	2485362	987	A	C	100	tv
mutL	block 2	xseA	2634440	207	T	C	100	ts
mutL	block 2	hcaT	2667358	489	C	T	100	ts
mutL	block 2	lhgO	2790867	884	T	C	100	ts
mutL	block 2	alaS	2821424	588	G	C	100	tv
mutL	block 2	recX	2822506	134	C	T	100	ts
mutL	block 2	hycE	2845011	1461	G	A	100	ts
mutL	block 2	hypD	2852347	210	T	C	100	ts
mutL	block 2	truD	2870624	681	T	C	100	ts
mutL	block 2	cysJ	2891318	581	G	A	100	ts
mutL	block 2	eno	2906901	1041	A	G	100	ts
mutL	block 2	ppdA	2963961	217	T	C	100	ts
mutL	block 2	uacT	3031490	122	T	C	98.73	ts
mutL	block 2	pgk	3072360	263	G	A	98.65	ts
mutL	block 2	tktA	3080445	1191	G	A	100	ts
mutL	block 2	endA	3090453	105	T	C	100	ts
mutL	block 2	sslE	3118949	164	T	C	100	ts
mutL	block 2	parC	3163798	2176	T	C	100	ts
mutL	block 2	rlmG	3234869	1007	A	G	98.28	ts
mutL	block 2	mtr	3305245	573	T	C	100	ts
mutL	block 2	aaeX	3389296	42	G	A	100	ts
mutL	block 2	mreD	3398793	83	G	A	100	ts
mutL	block 2	rpmC	3448597	163	T	C	100	ts
mutL	block 2	gspM	3465433	350	C	T	100	ts
mutL	block 2	tsgA	3493565	996	T	C	100	ts
mutL	block 2	damX	3516557	750	A	G	100	ts
mutL	block 2	gntX	3545484	601	T	C	100	ts
mutL	block 2	nikA	3613785	117	A	C	100	tv
mutL	block 2	yhhJ	3625796	1008	G	A	100	ts
mutL	block 2	dppA	3706493	1213	C	T	90.99	ts
mutL	block 2	yhjX	3711394	614	T	C	100	ts
mutL	block 2	mdtL	3892309	693	T	C	99.08	ts
mutL	block 2	bglF	3905472	126	T	C	100	ts
mutL	block 2	mnmG	3925633	1	T	C	100	ts
mutL	block 2	corA	4001617	190	T	C	100	ts
mutL	block 2	yihQ	4067467	1810	T	C	100	ts
mutL	block 2	yjgL	4475732	294	A	G	100	ts
mutL	block 2	yjgL	4476944	1506	A	G	100	ts
mutL	block 2	sgcA	4527696	285	C	T	100	ts
mutL	block 2	yjiK	4563075	529	C	T	97.92	ts
mutL	block 2	IGR	411165	NA	A	G	100	ts
mutL	block 2	IGR	1082150	NA	C	T	100	ts
mutL	block 2	IGR	1295433	NA	A	G	100	ts
mutL	block 2	IGR	1528626	NA	A	G	54.22	ts
mutL	block 2	IGR	1807695	NA	T	C	100	ts
mutL	block 2	IGR	2034563	NA	A	C	100	tv
mutL	block 2	IGR	2229287	NA	G	A	100	ts
mutL	block 2	IGR	2535806	NA	G	A	100	ts
mutL	block 2	IGR	2751790	NA	C	T	100	ts
mutL	block 2	IGR	2994195	NA	T	A	100	tv
mutL	block 2	IGR	3269956	NA	T	C	100	ts
mutL	block 2	IGR	3322024	NA	A	G	100	ts
mutL	block 2	IGR	4572559	NA	T	C	100	ts
mutL	block 2	IGR	34111	NA	G	ins T	75	NA
mutL	block 2	IGR	1097030	NA	A	ins G	61.76	NA
mutL	block 2	IGR	1097161	NA	G	del A	85.29	NA
mutL	block 2	IGR	1555700	NA	T	ins G	95.24	NA
mutL	block 2	IGR	2765787	NA	G	ins C	88.41	NA
mutL	block 2	IGR	4296380	NA	A	ins CG	93.48	NA
mutL	block 2	phoQ	1189750	1435	G	ins A	84.78	NA
mutL	block 2	sstT	3240977	1034	C	ins G	89.01	NA
mutL	block 2	gspD	3456797	421	G	ins C	28.21	NA
mutL	block 2	leuP	4606207	8	A	ins G	77.91	NA
mutL	block 2	leuQ	4606322	8	A	ins G	78.48	NA
mutS	block 1	thrA	1029	691	G	A	100	ts
mutS	block 1	dnaK	12715	551	A	G	100	ts
mutS	block 1	speD	134788	795	T	C	100	ts
mutS	block 1	clcA	175721	613	T	C	97.56	ts
mutS	block 1	yafD	231589	466	C	T	100	ts
mutS	block 1	yagF	283964	762	A	G	100	ts
mutS	block 1	yagF	284333	1131	T	C	100	ts
mutS	block 1	yagG	286299	903	A	G	100	ts
mutS	block 1	rclR	320258	30	A	G	100	ts
mutS	block 1	yahE	335959	33	C	T	100	ts
mutS	block 1	tauB	386616	408	T	C	98.63	ts
mutS	block 1	yaiY	399072	262	A	G	100	ts
mutS	block 1	yajG	453730	438	A	G	100	ts
mutS	block 1	cof	468153	740	C	T	100	ts
mutS	block 1	htpG	495822	701	A	G	100	ts
mutS	block 1	cusA	600154	1439	A	G	100	ts
mutS	block 1	opgE	851212	1386	A	G	100	ts
mutS	block 1	yliE	873217	237	A	G	100	ts
mutS	block 1	chaC	1272593	85	A	G	97.67	ts
mutS	block 1	narG	1280374	509	G	A	83.87	ts
mutS	block 1	rnb	1347527	1386	A	G	100	ts
mutS	block 1	uspE	1397779	844	C	T	100	ts
mutS	block 1	lsrG	1607245	245	A	G	100	ts
mutS	block 1	marA	1619782	207	T	C	100	ts
mutS	block 1	stfQ	1635382	17457	G	A	100	ts
mutS	block 1	ydgD	1672033	72	A	G	100	ts
mutS	block 1	ydiS	1782063	667	G	A	100	ts
mutS	block 1	ves	1824536	402	C	T	97.62	ts
mutS	block 1	fliR	2023403	509	G	A	100	ts
mutS	block 1	yegE	2145260	1993	T	C	100	ts
mutS	block 1	fruB	2262375	1121	T	C	88.89	ts
mutS	block 1	ccmE	2295120	261	A	G	100	ts
mutS	block 1	yojI	2307897	719	T	C	100	ts
mutS	block 1	yfaQ	2328809	989	A	G	100	ts
mutS	block 1	yfaQ	2329317	481	T	C	100	ts
mutS	block 1	fabB	2441516	90	A	G	100	ts
mutS	block 1	guaB	2633075	996	A	G	96.08	ts
mutS	block 1	glnB	2687333	76	T	C	100	ts
mutS	block 1	NA	2731028	130	T	C	98.77	ts
mutS	block 1	ypjA	2778811	3916	T	C	100	ts
mutS	block 1	alaS	2821424	588	G	C	100	tv
mutS	block 1	hycG	2844010	201	G	T	98.77	tv
mutS	block 1	queD	2892297	82	T	C	100	ts
mutS	block 1	NA	2947632	24	C	T	85.71	ts
mutS	block 1	recB	2952917	3087	T	C	100	ts
mutS	block 1	rppH	2968903	75	G	A	100	ts
mutS	block 1	tktA	3080111	1525	G	A	100	ts
mutS	block 1	ansB	3100071	658	T	C	100	ts
mutS	block 1	gpr	3148356	458	G	A	100	ts
mutS	block 1	ygjI	3226360	125	T	C	100	ts
mutS	block 1	fis	3411467	195	T	C	100	ts
mutS	block 1	acrF	3417820	2786	T	C	100	ts
mutS	block 1	glgB	3572387	1116	C	T	98.25	ts
mutS	block 1	ugpB	3592171	155	T	C	100	ts
mutS	block 1	yidQ	3867803	74	T	C	100	ts
mutS	block 1	atpE	3921071	119	G	A	100	ts
mutS	block 1	yifB	3949200	770	A	G	100	ts
mutS	block 1	glnG	4055262	17	A	G	99	ts
mutS	block 1	malK	4247406	621	A	G	100	ts
mutS	block 1	yjcS	4305613	985	C	A	100	tv
mutS	block 1	hflK	4402788	749	T	C	100	ts
mutS	block 1	tamA	4443898	1515	A	G	100	ts
mutS	block 1	IGR	106554	NA	A	G	100	ts
mutS	block 1	IGR	393123	NA	T	C	100	ts
mutS	block 1	IGR	432256	NA	T	C	100	ts
mutS	block 1	IGR	2578618	NA	T	C	100	ts
mutS	block 1	IGR	2835050	NA	G	A	98.99	ts
mutS	block 1	IGR	4425049	NA	A	G	100	ts
mutS	block 1	ybaT	512655	80	T	ins G	86.96	NA
mutS	block 1	elfG	1002217	411	A	ins G	69.23	NA
mutS	block 1	yccM	1052867	579	T	ins A	95	NA
mutS	block 1	ydbC	1474309	89	G	ins C	86.11	NA
mutS	block 1	ydiJ	1768125	2497	G	ins C	75.95	NA
mutS	block 1	yeaM	1875050	296	G	ins C	68.18	NA
mutS	block 1	cysZ	2531590	128	T	ins G	85.9	NA
mutS	block 1	yphG	2682150	2687	T	ins C	88	NA
mutS	block 1	yfiH	2734535	233	T	ins C	100	NA
mutS	block 1	mtr	3304806	234	G	ins C	86.84	NA
mutS	block 1	zapE	3379259	390	T	ins C	80.17	NA
mutS	block 1	waaB	3803765	708	G	ins T	89.58	NA
mutS	block 1	leuV	4606086	8	A	del G	93.33	NA
mutS	block 1	leuP	4606207	8	A	del G	94.59	NA
mutS	block 1	leuQ	4606322	8	A	ins G	82.93	NA
mutS	block 1	IGR	34111	NA	G	del T	100	NA
mutS	block 1	IGR	131468	NA	C	ins T	98.33	NA
mutS	block 1	IGR	380012	NA	A	del G	83.33	NA
mutS	block 1	IGR	1004680	NA	G	ins T	87.5	NA
mutS	block 1	IGR	1351189	NA	A	ins G	80	NA
mutS	block 1	IGR	1594124	NA	G	ins C	73.68	NA
mutS	block 1	IGR	1597306	NA	A	ins C	88.89	NA
mutS	block 1	IGR	2012557	NA	A	ins G	91.03	NA
mutS	block 1	IGR	2462880	NA	T	ins C	62.5	NA
mutS	block 1	IGR	2765787	NA	G	ins C	83.15	NA
mutS	block 1	IGR	3931176	NA	A	del G	84	NA
mutS	block 1	IGR	4296380	NA	A	ins CG	90.57	NA
mutS	block 1	IGR	4410044	NA	G	del T	92.42	NA
mutS	block 2	thrA	1029	691	G	A	100	ts
mutS	block 2	dnaK	12715	551	A	G	100	ts
mutS	block 2	speD	134788	795	T	C	100	ts
mutS	block 2	clcA	175721	613	T	C	97.56	ts
mutS	block 2	yafD	231589	466	C	T	100	ts
mutS	block 2	yafD	231589	466	C	T	100	ts
mutS	block 2	yagF	283964	762	A	G	100	ts
mutS	block 2	yagF	284333	1131	T	C	100	ts
mutS	block 2	yagG	286299	903	A	G	100	ts
mutS	block 2	rclR	320258	30	A	G	100	ts
mutS	block 2	yahE	335959	33	C	T	100	ts
mutS	block 2	tauB	386616	408	T	C	100	ts
mutS	block 2	yaiY	399072	262	A	G	100	ts
mutS	block 2	yajG	453730	438	A	G	100	ts
mutS	block 2	cof	468153	740	C	T	100	ts
mutS	block 2	htpG	495822	701	A	G	100	ts
mutS	block 2	cusA	600154	1439	A	G	100	ts
mutS	block 2	opgE	851212	1386	A	G	100	ts
mutS	block 2	yliE	873217	237	A	G	100	ts
mutS	block 2	roxA	1188176	65	A	G	81.25	ts
mutS	block 2	chaC	1272593	85	A	G	97.67	ts
mutS	block 2	narG	1280374	509	G	A	83.87	ts
mutS	block 2	rnb	1347527	1386	A	G	100	ts
mutS	block 2	uspE	1397779	844	C	T	100	ts
mutS	block 2	lsrG	1607245	245	A	G	100	ts
mutS	block 2	marA	1619782	207	T	C	100	ts
mutS	block 2	stfQ	1635382	17457	G	A	100	ts
mutS	block 2	ydgD	1672033	72	A	G	100	ts
mutS	block 2	nemR	1726246	222	T	C	55.56	ts
mutS	block 2	ydiS	1782063	667	G	A	100	ts
mutS	block 2	ves	1824536	402	C	T	100	ts
mutS	block 2	fliR	2023403	509	G	A	100	ts
mutS	block 2	yegE	2145260	1993	T	C	100	ts
mutS	block 2	fruB	2262375	1121	T	C	88.89	ts
mutS	block 2	ccmE	2295120	261	A	G	100	ts
mutS	block 2	yojI	2307897	719	T	C	100	ts
mutS	block 2	yfaQ	2328809	989	A	G	100	ts
mutS	block 2	yfaQ	2329317	481	T	C	100	ts
mutS	block 2	fabB	2441516	90	A	G	100	ts
mutS	block 2	hyfD	2605345	533	T	C	61.29	ts
mutS	block 2	guaB	2633075	996	A	G	96.08	ts
mutS	block 2	glnB	2687333	76	T	C	100	ts
mutS	block 2	NA	2731028	130	T	C	100	ts
mutS	block 2	ypjA	2778811	3916	T	C	100	ts
mutS	block 2	alaS	2821424	588	G	C	100	tv
mutS	block 2	hycG	2844010	201	G	T	100	tv
mutS	block 2	queD	2892297	82	T	C	100	ts
mutS	block 2	NA	2947632	24	C	T	85.71	ts
mutS	block 2	recB	2952917	3087	T	C	100	ts
mutS	block 2	rppH	2968903	75	G	A	100	ts
mutS	block 2	tktA	3080111	1525	G	A	100	ts
mutS	block 2	ansB	3100071	658	T	C	100	ts
mutS	block 2	gpr	3148356	458	G	A	100	ts
mutS	block 2	ygjI	3226360	125	T	C	100	ts
mutS	block 2	fis	3411467	195	T	C	100	ts
mutS	block 2	acrF	3417820	2786	T	C	100	ts
mutS	block 2	glgB	3572387	1116	C	T	78.05	ts
mutS	block 2	glgB	3572387	1116	C	T	98.25	ts
mutS	block 2	ugpB	3592171	155	T	C	100	ts
mutS	block 2	yidQ	3867803	74	T	C	100	ts
mutS	block 2	atpE	3921071	119	G	A	100	ts
mutS	block 2	yifB	3949200	770	A	G	100	ts
mutS	block 2	glnG	4055262	17	A	G	99	ts
mutS	block 2	metL	4131295	1459	T	C	63.41	ts
mutS	block 2	malK	4247406	621	A	G	100	ts
mutS	block 2	nrfA	4288330	565	G	A	75	ts
mutS	block 2	yjcS	4305613	985	C	A	100	tv
mutS	block 2	hflK	4402788	749	T	C	100	ts
mutS	block 2	tamA	4443898	1515	A	G	100	ts
mutS	block 2	IGR	106554	NA	A	G	100	ts
mutS	block 2	IGR	393123	NA	T	C	100	ts
mutS	block 2	IGR	432256	NA	T	C	100	ts
mutS	block 2	IGR	2578618	NA	T	C	100	ts
mutS	block 2	IGR	2835050	NA	G	A	97.78	ts
mutS	block 2	IGR	4425049	NA	A	G	97.44	ts
mutS	block 2	IGR	4425049	NA	A	G	100	ts
mutS	block 2	ybaT	512655	80	T	ins G	86.96	NA
mutS	block 2	elfG	1002217	411	A	ins G	69.23	NA
mutS	block 2	yccM	1052867	579	T	ins A	95	NA
mutS	block 2	ydbC	1474309	89	G	ins C	86.11	NA
mutS	block 2	ydiJ	1768125	2497	G	ins C	80	NA
mutS	block 2	yeaM	1875050	296	G	ins C	68.18	NA
mutS	block 2	cysZ	2531590	128	T	ins G	80.56	NA
mutS	block 2	yphG	2682150	2687	T	ins C	88	NA
mutS	block 2	yfiH	2734535	233	T	ins C	100	NA
mutS	block 2	mtr	3304806	234	G	ins C	86.84	NA
mutS	block 2	zapE	3379259	390	T	ins C	97.3	NA
mutS	block 2	waaB	3803765	708	G	ins T	89.58	NA
mutS	block 2	leuV	4606086	8	A	del G	93.33	NA
mutS	block 2	leuP	4606207	8	A	del G	94.59	NA
mutS	block 2	leuQ	4606322	8	A	ins G	82.93	NA
mutS	block 2	IGR	34111	NA	G	del T	100	NA
mutS	block 2	IGR	131468	NA	C	ins T	98.33	NA
mutS	block 2	IGR	380012	NA	A	del G	83.33	NA
mutS	block 2	IGR	1004680	NA	G	ins T	87.5	NA
mutS	block 2	IGR	1351189	NA	A	ins G	87.5	NA
mutS	block 2	IGR	1594124	NA	G	ins C	73.68	NA
mutS	block 2	IGR	1597306	NA	A	ins C	72.22	NA
mutS	block 2	IGR	2012557	NA	A	ins G	88.46	NA
mutS	block 2	IGR	2462880	NA	T	ins C	62.5	NA
mutS	block 2	IGR	2765787	NA	G	ins C	88.57	NA
mutS	block 2	IGR	3931176	NA	A	del G	84	NA
mutS	block 2	IGR	4296380	NA	A	ins CG	96.77	NA
mutS	block 2	IGR	4410044	NA	G	del T	92.42	NA
mutH	block 1	yaaJ	6655	1305	A	G	100	ts
mutH	block 1	polB	65362	419	A	G	100	ts
mutH	block 1	insF1	315781	193	T	C	19.72	ts
mutH	block 1	acrB	483350	1054	A	G	99.01	ts
mutH	block 1	rhsD	523489	227	A	G	98.31	ts
mutH	block 1	insF1	567332	647	T	C	17.65	ts
mutH	block 1	fepG	620681	508	A	G	100	ts
mutH	block 1	citA	653360	1124	T	C	100	ts
mutH	block 1	insF1	1094947	195	A	G	12.86	ts
mutH	block 1	ydcK	1499525	925	T	C	100	ts
mutH	block 1	rstB	1683493	610	T	C	100	ts
mutH	block 1	chbF	1818390	111	C	T	100	ts
mutH	block 1	yeaM	1875143	434	T	C	100	ts
mutH	block 1	amn	2056324	1262	A	G	100	ts
mutH	block 1	gmd	2127545	770	T	C	100	ts
mutH	block 1	insF1	2170726	1002	T	C	18.42	ts
mutH	block 1	yfcR	2451151	434	A	G	14.29	ts
mutH	block 1	hyfJ	2611457	750	A	G	100	ts
mutH	block 1	yfiP	2719717	493	G	A	98.68	ts
mutH	block 1	yfjL	2765141	13	C	T	100	ts
mutH	block 1	yfjQ	2769457	791	G	A	100	ts
mutH	block 1	proW	2806221	210	G	A	97.98	ts
mutH	block 1	hycE	2845011	1461	G	A	98.46	ts
mutH	block 1	recJ	3036925	1182	A	G	100	ts
mutH	block 1	hybE	3140643	157	T	C	99.17	ts
mutH	block 1	yrdB	3429998	26	T	C	100	ts
mutH	block 1	arrS	3658019	36	T	C	100	ts
mutH	block 1	rrsA	4035735	203	A	G	100	ts
mutH	block 1	ulaG	4419159	467	A	G	99.12	ts
mutH	block 1	creC	4637318	621	G	A	98.35	ts
mutH	block 1	IGR	297531	NA	A	G	100	ts
mutH	block 1	IGR	331885	NA	A	G	100	ts
mutH	block 1	IGR	401670	NA	T	C	100	ts
mutH	block 1	IGR	3447441	NA	T	C	100	ts
mutH	block 1	IGR	4296060	NA	C	T	28.26	ts
mutH	block 1	IGR	310051	NA	A	ins G	89.26	NA
mutH	block 1	IGR	699309	NA	G	ins A	89.47	NA
mutH	block 1	IGR	1978434	NA	A	ins G	86.49	NA
mutH	block 1	IGR	2765787	NA	G	del C	92.86	NA
mutH	block 1	IGR	4296380	NA	A	ins CG	87.3	NA
mutH	block 1	IGR	4410044	NA	G	del T	91.27	NA
mutH	block 1	ecpE	304946	452	C	ins G	91.8	NA
mutH	block 1	leuV	4606086	8	A	del G	93.64	NA
mutH	block 2	yaaJ	6655	1305	A	G	100	ts
mutH	block 2	polB	65362	419	A	G	100	ts
mutH	block 2	rhsD	523489	227	A	G	100	ts
mutH	block 2	fepG	620681	508	A	G	100	ts
mutH	block 2	citA	653360	1124	T	C	100	ts
mutH	block 2	rlmI	1029343	627	A	G	100	ts
mutH	block 2	ydcK	1499525	925	T	C	100	ts
mutH	block 2	rstB	1683493	610	T	C	100	ts
mutH	block 2	ydiN	1772514	1	G	A	97.78	ts
mutH	block 2	chbF	1818390	111	C	T	100	ts
mutH	block 2	yeaM	1875143	434	T	C	96.97	ts
mutH	block 2	amn	2056324	1262	A	G	100	ts
mutH	block 2	hyfJ	2611457	750	A	G	100	ts
mutH	block 2	yfiP	2719717	493	G	A	97.3	ts
mutH	block 2	yfjL	2765141	13	C	T	100	ts
mutH	block 2	yfjQ	2769457	791	G	A	98.31	ts
mutH	block 2	proW	2806221	210	G	A	100	ts
mutH	block 2	hycE	2845011	1461	G	A	100	ts
mutH	block 2	recJ	3036925	1182	A	G	100	ts
mutH	block 2	gss	3137093	1430	T	C	100	ts
mutH	block 2	hybE	3140643	157	T	C	100	ts
mutH	block 2	arrS	3658019	36	T	C	100	ts
mutH	block 2	yihS	4070759	998	C	T	100	ts
mutH	block 2	argI	4477682	630	A	G	100	ts
mutH	block 2	fecC	4513030	380	C	T	100	ts
mutH	block 2	creC	4637318	621	G	A	97.01	ts
mutH	block 2	IGR	297531	NA	A	G	100	ts
mutH	block 2	IGR	331885	NA	A	G	98.11	ts
mutH	block 2	IGR	401670	NA	T	C	100	ts
mutH	block 2	IGR	3447441	NA	T	C	100	ts
mutH	block 2	IGR	4296060	NA	C	T	29.31	ts
mutH	block 2	IGR	310051	NA	A	ins G	79.66	NA
mutH	block 2	IGR	699309	NA	G	ins A	85.42	NA
mutH	block 2	IGR	1978434	NA	A	ins G	86.84	NA
mutH	block 2	IGR	2765787	NA	G	del C	93.98	NA
mutH	block 2	IGR	4296380	NA	A	ins CG	93.88	NA
mutH	block 2	ecpE	304946	452	C	ins G	92.45	NA
mutH	block 2	leuV	4606086	8	A	del G	95.16	NA
nth-nei	block 1	hycE	2845011	1461	G	A	100	ts
nth-nei	block 1	IGR	4296060	NA	C	T	26.09	ts
nth-nei	block 1	IGR	4296380	NA	A	ins CG	87.88	NA
WT	block 1	hycE	2845011	250	G	A	100	ts
WT	block 1	IGR	4296380	NA	A	ins CG	100	NA
mutY	block 1	pncA	1852222	334	C	A	54.29	tv
mutY	block 1	hycE	2845011	1461	G	A	100	ts
mutY	block 1	pheV	3110421	54	C	A	100	tv
mutY	block 1	cdh	4110320	389	C	A	100	tv
mutY	block 1	IGR	4296060	NA	C	T	20.45	ts
mutY	block 1	IGR	4374385	NA	C	A	100	tv
mutY	block 1	IGR	4296380	NA	A	ins CG	100	NA
mutT	block 1	caiD	35845	318	A	C	100	tv
mutT	block 1	leuO	84423	54	T	G	98.41	tv
mutT	block 1	ldcC	210540	860	A	C	100	tv
mutT	block 1	cynR	358639	52	A	C	100	tv
mutT	block 1	fetA	516168	248	T	C	100	ts
mutT	block 1	fepA	611903	592	T	G	100	tv
mutT	block 1	ybgP	749493	215	A	C	100	tv
mutT	block 1	mdfA	884067	393	A	C	100	tv
mutT	block 1	nfsA	891749	564	T	G	100	tv
mutT	block 1	ftsK	934399	1174	A	C	100	tv
mutT	block 1	paaG	1458552	287	A	C	100	tv
mutT	block 1	ydiJ	1766432	2254	A	C	100	tv
mutT	block 1	btuC	1794690	463	T	G	97.5	tv
mutT	block 1	yedI	2029229	138	T	G	100	tv
mutT	block 1	lpxT	2269151	296	T	G	100	tv
mutT	block 1	glpB	2355436	1170	T	G	100	tv
mutT	block 1	nuoM	2392548	494	T	G	100	tv
mutT	block 1	hycE	2845011	1461	G	A	100	ts
mutT	block 1	hypD	2852875	738	A	C	97.83	tv
mutT	block 1	yggE	3067542	539	A	C	100	tv
mutT	block 1	ygjR	3237521	209	A	C	100	tv
mutT	block 1	bcsE	3697846	1387	A	C	100	tv
mutT	block 1	mnmE	3886919	90	A	C	100	tv
mutT	block 1	tnaC	3888440	4	T	G	100	tv
mutT	block 1	wecF	3978331	805	T	G	98.84	tv
mutT	block 1	uvrA	4271336	2536	T	G	100	tv
mutT	block 1	adiA	4340400	122	A	C	100	tv
mutT	block 1	yjgZ	4501366	105	A	C	100	tv
mutT	block 1	yjhU	4519959	366	A	C	100	tv
mutT	block 1	IGR	70289	NA	G	T	100	tv
mutT	block 1	IGR	837544	NA	A	C	100	tv
mutT	block 1	IGR	1167491	NA	A	C	100	tv
mutT	block 1	IGR	3221387	NA	T	G	100	tv
mutT	block 1	IGR	3816137	NA	A	C	100	tv
mutT	block 1	IGR	4296380	NA	A	ins CG	80.95	NA
